# Multimodal phenotyping defines variant-to-function maps for RBM20 in dilated cardiomyopathy

**DOI:** 10.64898/2026.06.10.730167

**Authors:** Kai Fenzl, Linda H. Müller, Julia Kornienko, Maria Majchrowska, Nils Eikmeier, Benjamin Wehnert, Edukondalu Mullapudi, Brendan J. Floyd, Brian Clarke, Kristian Schweimer, Janosch Hennig, Daniel Schraivogel, Victoria N. Parikh, Matthias Wilmanns, Lars M. Steinmetz

**Affiliations:** Genome Biology Unit, European Molecular Biology Laboratory (EMBL); Heidelberg, Germany; DZHK (German Centre for Cardiovascular Research); partner site Heidelberg/Mannheim, Germany; Faculty of Biosciences; Heidelberg University, Heidelberg, Germany; Faculty of Chemistry and Earth Sciences; Heidelberg University, Heidelberg, Germany; Faculty of Engineering Sciences; Heidelberg University, Heidelberg, Germany; Structure Biology Unit, European Molecular Biology Laboratory (EMBL); Hamburg, Germany; Stanford Center for Inherited Cardiovascular Disease and Department of Medicine, Stanford School of Medicine; CA, USA; Division of Computational Genomics and Systems Genetics, German Cancer Research Center (DKFZ); Heidelberg, Germany; Department of Biochemistry IV - Biophysical Chemistry, University of Bayreuth; Bayreuth, Germany; Molecular Systems Biology Unit, European Molecular Biology Laboratory (EMBL); Heidelberg, Germany; Department of Genetics, Stanford University School of Medicine; CA, USA; Max Delbrück Center for Molecular Medicine; Berlin, Germany; Institute for Clinical Chemistry and Laboratory Medicine, Technische Universität Dresden; Dresden, Germany; Department of Proteomics and Signal Transduction, Max Planck Institute of Biochemistry; Martinsried, Germany; BioNTech SE; Mainz, Germany

## Abstract

Multiplex assays of variant effects have linked thousands of genotypes to fitness effects, yet we lack profound understanding of how variants impact molecular phenotypes. Here, we introduce a deep mutational scanning framework that quantifies disease-determining molecular phenotypes in human cells, allowing readouts of protein localization and splicing regulatory function at scale. Applied to the dilated cardiomyopathy (DCM)-associated protein RBM20, we profiled ∼4,300 amino acid substitutions across disease-linked protein domains. Complemented by structure-function investigations of RBM20 bound to its nuclear import receptor TNPO3, we discover new variant hotspots affecting protein function. Finally, we systematically probed nuclear relocalization to identify variants that may be amenable to this therapeutic strategy. Together, we create comprehensive variant-to-function maps that predict variant impact, enhance clinical interpretation, and stratify RBM20-mediated DCM into mechanistically distinct therapeutic classes.
