## Supplemental Table 2 for "Multimodal phenotyping defines variant-to-function maps for RBM20 in dilated cardiomyopathy"

### Sheet: Phosphorylated state
Allowed overlap: -0.4
H-bond overlap reduction: 0.4
Ignore contacts between atoms separated by 4 bonds or less
Ignore contacts between atoms in residues less than 5 apart in sequence
Detect intra-residue contacts: True
Detect intra-molecule contacts: False
123 contacts
/A = TNPO3
atom1				atom2				overlap	distance
/B	SEP	637	P	/A	ARG	758	NH1	0.492	3248
/B	SEP	635	P	/A	ARG	667	NH1	0.380	3360
/A	ARG	797	CD	/B	VAL	639	CG1	0.355	3405
/B	SEP	647	P	/A	ARG	916	NH1	0.291	3449
/B	SEP	647	P	/A	ARG	916	NH2	0.277	3463
/B	PRO	541	O	/A	TYR	61	CE2	0.272	2908
/B	ARG	636	CD	/A	TYR	702	CD2	0.251	3389
/B	GLU	565	OE2	/A	VAL	149	CG1	0.181	3119
/A	ARG	671	NH1	/B	SEP	637	P	0.178	3562
/B	SEP	637	P	/A	TYR	702	OH	0.174	3386
/B	ARG	636	CD	/A	TYR	702	CE2	0.157	3483
/A	GLU	660	CD	/B	ARG	636	NH2	0.153	3367
/A	TYR	61	OH	/B	PHE	542	C	0.134	2936
/B	ARG	634	NH2	/A	ASP	747	CB	0.132	3388
/B	ARG	634	NH2	/A	ASP	751	CG	0.109	3411
/B	TYR	563	OH	/A	SER	158	CB	0.106	3234
/A	TRP	913	NE1	/B	SEP	647	P	0.103	3637
/B	VAL	639	CG2	/A	ARG	754	NH1	0.102	3418
/B	SEP	647	CB	/A	LYS	909	CG	0.102	3658
/A	LYS	909	CG	/B	SEP	647	C	0.101	3539
/B	ARG	634	NH1	/A	ASP	751	CG	0.099	3421
/B	SEP	635	P	/A	ARG	620	NH2	0.058	3682
/B	ARG	634	NH1	/A	ASP	750	CG	0.055	3465
/B	PRO	541	O	/A	TYR	61	CZ	0.034	2996
/A	TYR	702	CG	/B	ARG	636	CD	0.034	3456
/A	ARG	758	NH1	/B	SEP	637	O1P	0.032	2628
/A	THR	106	CG2	/B	GLU	565	CB	0.016	3744
/A	VAL	103	CG1	/B	ALA	569	CB	-0.002	3762
/B	ARG	636	CD	/A	TYR	702	CD1	-0.004	3644
/B	VAL	639	CG2	/A	ARG	754	NH2	-0.007	3527
/A	GLU	660	CD	/B	ARG	634	CB	-0.010	3770
/B	ARG	636	NH1	/A	CYS	699	CB	-0.024	3544
/B	SEP	647	C	/A	LYS	909	CE	-0.025	3665
/B	VAL	639	CG1	/A	ARG	797	NE	-0.027	3547
/B	SEP	635	O1P	/A	ARG	667	NH2	-0.032	2692
/B	ARG	636	NH2	/A	GLU	660	OE2	-0.041	2701
/A	ASP	852	OD1	/B	ARG	641	CZ	-0.047	3077
/A	ARG	620	NH1	/B	SEP	635	P	-0.050	3790
/B	SEP	647	O1P	/A	ARG	916	NH2	-0.051	2711
/B	ARG	634	NH2	/A	ASP	751	OD2	-0.057	2717
/B	SEP	637	P	/A	ILE	706	CD1	-0.060	4040
/B	ARG	636	CB	/A	ARG	754	NH1	-0.066	3586
/B	ARG	634	NH1	/A	ASP	750	OD2	-0.067	2727
/B	SEP	635	O1P	/A	ARG	667	NH1	-0.071	2731
/A	ASP	750	CB	/B	ARG	634	NH1	-0.073	3593
/A	ARG	754	CZ	/B	ARG	636	CB	-0.076	3566
/B	ARG	636	NH1	/A	CYS	699	CA	-0.083	3603
/A	ARG	667	CZ	/B	SEP	635	O1P	-0.087	3117
/A	PRO	851	CB	/B	ARG	641	NH2	-0.091	3611
/B	ARG	634	NH2	/A	ASP	747	CG	-0.092	3612
/B	ARG	636	NE	/A	ASP	751	CG	-0.101	3621
/B	ARG	636	CD	/A	TYR	702	CE1	-0.108	3748
/A	ARG	620	NH1	/B	SEP	635	O2P	-0.118	2778
/B	ARG	636	NH1	/A	ASP	751	CG	-0.127	3647
/B	ARG	636	NE	/A	TYR	702	CD2	-0.128	3528
/A	TYR	702	CE1	/B	SEP	637	O3P	-0.132	3312
/A	LYS	909	CE	/B	PRO	645	O	-0.135	3435
/A	TRP	913	NE1	/B	SEP	647	O1P	-0.138	2798
/A	SER	698	OG	/B	ARG	634	NH2	-0.145	2845
/B	SEP	647	P	/A	ARG	916	CZ	-0.146	3856
/A	TYR	61	OH	/B	PHE	542	CA	-0.148	3488
/B	SEP	637	O3P	/A	ILE	706	CD1	-0.149	3449
/B	SEP	637	O2P	/A	ILE	706	CD1	-0.150	3450
/A	ASP	747	CG	/B	ARG	634	CD	-0.153	3913
/B	SER	640	O	/A	ARG	797	NH2	-0.155	2815
/B	ARG	634	NH1	/A	ASP	751	OD1	-0.155	2815
/B	ARG	636	NH1	/A	GLU	660	OE1	-0.157	2817
/A	ARG	916	NH1	/B	SEP	647	O2P	-0.158	2818
/B	ARG	634	NH2	/A	ASP	747	CA	-0.160	3680
/A	ARG	620	NH2	/B	SEP	635	O3P	-0.174	2834
/B	ARG	636	CD	/A	TYR	702	CZ	-0.174	3664
/B	SEP	637	O3P	/A	TYR	702	OH	-0.175	2655
/A	TYR	61	CD2	/B	PRO	541	O	-0.176	3356
/A	THR	106	CG2	/B	GLU	565	CG	-0.181	3941
/A	ARG	754	CZ	/B	VAL	639	CG2	-0.187	3677
/A	ARG	667	NH2	/B	ARG	636	CA	-0.188	3708
/A	GLN	72	CD	/B	TYR	563	OH	-0.188	3258
/A	GLU	660	CD	/B	ARG	636	NH1	-0.189	3709
/B	ARG	636	NE	/A	ASP	751	OD1	-0.191	2851
/B	ARG	636	CB	/A	ARG	754	NH2	-0.206	3726
/B	SEP	647	CB	/A	LYS	909	CD	-0.213	3973
/A	ARG	797	NH2	/B	SER	640	C	-0.218	3468
/A	TYR	702	CB	/B	ARG	636	NE	-0.219	3739
/A	LYS	68	NZ	/B	TYR	563	CE2	-0.222	3622
/B	ALA	569	CB	/A	VAL	103	CG2	-0.223	3983
/A	ARG	671	NH1	/B	SEP	637	O2P	-0.231	2891
/A	VAL	149	CG1	/B	GLU	565	CD	-0.234	3994
/B	SEP	637	O3P	/A	ARG	758	NH1	-0.235	2895
/B	ARG	636	NE	/A	TYR	702	CG	-0.239	3489
/B	TYR	563	OH	/A	GLN	72	NE2	-0.241	2941
/A	ASP	852	CG	/B	ARG	641	NH1	-0.251	3771
/A	ARG	797	CZ	/B	SER	640	O	-0.258	3288
/B	TYR	563	OH	/A	SER	158	OG	-0.263	2783
/B	PRO	541	O	/A	TYR	61	CE1	-0.275	3455
/B	SEP	635	O3P	/A	ARG	664	NE	-0.276	2936
/A	GLU	153	OE2	/B	TYR	563	CD1	-0.277	3457
/B	SER	640	O	/A	ARG	797	NH1	-0.280	2940
/B	SEP	635	O3P	/A	ARG	667	NH1	-0.281	2941
/A	ASP	747	CG	/B	ARG	634	NE	-0.281	3801
/A	LYS	909	CB	/B	SEP	647	CB	-0.293	4053
/B	GLU	565	CG	/A	VAL	149	CG1	-0.296	4056
/A	TYR	61	OH	/B	PHE	542	O	-0.312	2792
/B	SEP	647	C	/A	LYS	909	CD	-0.316	3956
/B	ARG	634	CZ	/A	ASP	747	CG	-0.316	3806
/A	LYS	909	CG	/B	SEP	647	O	-0.320	3620
/A	ASP	747	CA	/B	ARG	634	CZ	-0.330	3820
/A	ARG	797	NH2	/B	ARG	641	CA	-0.333	3853
/A	GLU	153	CD	/B	TYR	563	CE1	-0.340	3980
/B	SEP	635	P	/A	ARG	667	NH2	-0.343	4083
/A	GLU	28	OE2	/B	ASN	533	ND2	-0.345	3005
/A	TYR	702	CD2	/B	ARG	636	CZ	-0.346	3716
/B	VAL	639	CG1	/A	ARG	797	CZ	-0.347	3837
/A	TYR	61	CE2	/B	PRO	541	C	-0.349	3719
/B	ARG	634	CZ	/A	ASP	747	CB	-0.353	3843
/B	TYR	563	CE1	/A	GLU	153	OE1	-0.354	3534
/B	ARG	634	CD	/A	ASP	747	OD1	-0.355	3655
/B	ARG	634	CZ	/A	ASP	751	CG	-0.357	3847
/B	ARG	636	NH1	/A	ASP	751	OD2	-0.357	3017
/B	SEP	647	CB	/A	TRP	913	NE1	-0.361	3881
/B	SEP	637	O3P	/A	TYR	702	CZ	-0.374	3404
/A	GLN	72	NE2	/B	TYR	563	CZ	-0.374	3624
/A	VAL	149	CB	/B	GLU	565	OE2	-0.392	3692
/B	ARG	636	NH2	/A	TYR	702	CD2	-0.397	3797

### Sheet: Unphosphorylated state
Allowed overlap: -0.4
H-bond overlap reduction: 0.4
Ignore contacts between atoms separated by 4 bonds or less
Ignore contacts between atoms in residues less than 5 apart in sequence
Detect intra-residue contacts: True
Detect intra-molecule contacts: False
38 contacts
/A = TNPO3
/B = RRM-RS
atom1				atom2				overlap	distance
/B	PRO	541	O	/A	PRO	851	CG	0.435	2865
/B	GLY	543	CA	/A	ARG	916	NH2	0.366	3154
/A	ARG	789	NH1	/B	TYR	573	CE2	0.233	3167
/B	LYS	577	CB	/A	ARG	789	NH2	0.118	3402
/A	ARG	789	NH1	/B	TYR	573	CZ	0.117	3133
/A	ARG	789	NH1	/B	TYR	573	CE1	0.106	3294
/A	ARG	789	CD	/B	GLU	576	OE1	0.100	3200
/B	TYR	573	CD2	/A	ARG	789	NH1	0.071	3329
/A	ARG	920	NH1	/B	TYR	563	CD2	0.012	3388
/A	ARG	789	NH2	/B	TYR	573	CA	0.009	3511
/B	PHE	542	C	/A	ARG	916	NH1	0.008	3242
/B	PHE	542	C	/A	ARG	916	NH2	0.005	3245
/B	LYS	577	CB	/A	ARG	789	NH1	0.004	3516
/A	ARG	916	NH1	/B	GLY	543	N	-0.008	3288
/B	PHE	542	O	/A	ARG	916	NH2	-0.012	2672
/A	ARG	789	NH2	/B	TYR	573	O	-0.040	2700
/B	GLY	543	CA	/A	ARG	916	NH1	-0.058	3578
/A	ARG	789	NH1	/B	TYR	573	CD1	-0.064	3464
/A	ARG	789	NH2	/B	GLU	576	CB	-0.066	3586
/B	LEU	540	CD1	/A	LYS	909	NZ	-0.104	3624
/A	PRO	851	CB	/B	PRO	541	O	-0.132	3432
/A	ARG	920	NH1	/B	TYR	563	CG	-0.202	3452
/B	GLY	543	N	/A	ARG	916	NH2	-0.203	3483
/A	LYS	909	CE	/B	LEU	540	CD1	-0.206	3966
/A	ARG	920	NH1	/B	TYR	563	CE2	-0.213	3613
/A	ARG	789	CZ	/B	TYR	573	CD2	-0.217	3587
/A	ARG	789	NH2	/B	TYR	573	C	-0.226	3476
/A	ARG	789	NH1	/B	TYR	573	CG	-0.239	3489
/A	ARG	789	CZ	/B	LYS	577	CB	-0.249	3739
/A	ARG	789	NH2	/B	LYS	577	N	-0.270	3550
/A	ARG	916	NH1	/B	PHE	542	CA	-0.290	3810
/A	ARG	916	CZ	/B	GLY	543	CA	-0.290	3780
/A	ARG	920	NH1	/B	TYR	563	CD1	-0.308	3708
/A	ARG	789	NH1	/B	LYS	577	CD	-0.330	3850
/A	ARG	916	CZ	/B	PHE	542	O	-0.332	3362
/A	ARG	920	NH2	/B	TYR	563	CE1	-0.337	3737
/A	ARG	920	NH2	/B	TYR	563	CZ	-0.340	3590
/A	ARG	916	CZ	/B	PHE	542	C	-0.386	3606
