## Supplemental Table 3 for "Multimodal phenotyping defines variant-to-function maps for RBM20 in dilated cardiomyopathy"

### Sheet: Sheet1
Variant	Localization logFC; bold if adj. P < 0.05	Splicing logFC; bold if adj. P < 0.05	Model system	Phenotype	Agreement	Reference	Year
D888N	1.27171	-0.0178047	HeLa cells; mouse RBM20 (D868N)	Affected Ttn reporter splicing mildely; nuclear localization	Partially	Murayama et al.	2018
			Patient	Splicing not affected; nuclear localization	Yes	Gaertner et al.	2020
E913K	-3.54225	-2.62813	Patient; U-2 OS cell line	TTN missplicing; nuclear localization	Partially	Beqqali et al.	2016
I536T	-0.239561	-4.56649	Mouse (I538T)	Ttn, Ldb3, Camk2d, and Ryr2 missplicing	Yes	Yamamoto et al.	2022
P633L	-0.911897	-0.475486	Mouse (P635L)	Mild missplicing; partial mislocalization	No	Grosch et al.	2023
			iPSC-CM; HeLa	Mild missplicing; partial mislocalization	No	Kornienko et al.	2023
P638L	-3.68464	-1.44187	Patient	TTN and RYR2 missplicing; mislocalization	Yes	Gaertner et al.	2020
R634Q	-2.35985	-2.23101	Mouse (R636Q)	Missplicing; mislocalization	Yes	Grosch et al.	2023
			iPSC-CM; HeLa	Missplicing; mislocalization	Yes	Kornienko et al.	2023
R634W	-2.16297	-1.86752	HeLa cells; mouse RBM20 (R636W)	Affected Ttn reporter splicing; mislocalization	Yes	Murayama et al.	2018
R636S	-3.75074	-2.14629	iPSC-CM	Missplicing; mislocalization	Yes	Fenix et al.	2021
S635A	-4.42518	-2.5388	iPSC-CM	Reduced TTN N2B-isoform expression	Yes	Streckfuss-Bomeke et al.	2017
			Mouse (S637A)	Affected Ttn isoform expression	Yes	Murayama et al.	2018
			HeLa cells; mouse RBM20 (S637A)	Affected Ttn isoform expression; mislocalization	Yes	Murayama et al.	2018
			Mouse (S637A)	Missplicing of Ttn, Ldb3, Camk2d, and Ryr2; mislocalization	Yes	Ihara et al.	2020
S637A	-3.75396	-1.90246	HeLa cells; mouse RBM20 (S639A)	Affected Ttn isoform expression; mislocalization	Yes	Murayama et al.	2018
V535I	1.41364	-0.678179	HEK/C2C12 cells	Ttn splicing not affected	Yes	Guo et al.	2012
V545I	0.0678709	-1.60134	Patient	Regular splicing; nuclear localization	Yes	Gaertner et al.	2020
V914A	0.273329	-3.59872	Patient	TTN and RYR2 missplicing; nuclear localization	Yes	Gaertner et al.	2020
