## Supplemental Table 5 for "Multimodal phenotyping defines variant-to-function maps for RBM20 in dilated cardiomyopathy"

### Sheet: Sheet 1
Variant	Internal curation	ClinVar label	Final benchmarking class
Arg518Cys	VUS	Uncertain significance	VUS/Conflicting
Arg518His	VUS	Conflicting classifications of pathogenicity	VUS/Conflicting
Val520Met	VUS	Uncertain significance	VUS/Conflicting
Ile522Val	VUS	Uncertain significance	VUS/Conflicting
Asn524Ser	VUS	Uncertain significance	VUS/Conflicting
Leu525Val	VUS	Uncertain significance	VUS/Conflicting
Glu532Asp	VUS	Uncertain significance	VUS/Conflicting
Asn533Ser	VUS	Uncertain significance	VUS/Conflicting
Val535Ile	VUS	Conflicting classifications of pathogenicity	VUS/Conflicting
Val535Leu	VUS	Uncertain significance	VUS/Conflicting
Val535Phe	VUS	Uncertain significance	VUS/Conflicting
Ile536Thr	VUS	Conflicting classifications of pathogenicity	VUS/Conflicting
Ile536Val	VUS	Uncertain significance	VUS/Conflicting
Asn537Ser	VUS	Uncertain significance	VUS/Conflicting
Pro541Leu	VUS	Uncertain significance	VUS/Conflicting
Lys544Asn	VUS	Uncertain significance	VUS/Conflicting
Val545Ile	VUS - favor benign	Conflicting classifications of pathogenicity	(Likely) benign
Thr546Ala	VUS	Uncertain significance	VUS/Conflicting
Asn547Asp	VUS	Uncertain significance	VUS/Conflicting
Tyr548Cys	VUS	Uncertain significance	VUS/Conflicting
Ile549Val	VUS	Uncertain significance	VUS/Conflicting
Met551Ile	VUS	Uncertain significance	VUS/Conflicting
Met551Val	VUS	Uncertain significance	VUS/Conflicting
Ser553Leu	VUS	Uncertain significance	VUS/Conflicting
Ser553Trp	VUS	Uncertain significance	VUS/Conflicting
Gln556His	VUS	Uncertain significance	VUS/Conflicting
Ala557Asp	VUS	Uncertain significance	VUS/Conflicting
Ala557Thr	VUS	Uncertain significance	VUS/Conflicting
Glu560Gln	VUS	Uncertain significance	VUS/Conflicting
Met561Thr	VUS	Uncertain significance	VUS/Conflicting
Tyr563Asp	VUS	Uncertain significance	VUS/Conflicting
Thr564Ile	VUS	Uncertain significance	VUS/Conflicting
Glu565Gly	VUS	Uncertain significance	VUS/Conflicting
Ala567Thr	VUS	Uncertain significance	VUS/Conflicting
Ala569Thr	VUS	Uncertain significance	VUS/Conflicting
Met570Val	VUS	Likely benign	(Likely) benign
Val571Ala	VUS	Uncertain significance	VUS/Conflicting
Val571Phe	VUS	Uncertain significance	VUS/Conflicting
Gln575Glu	VUS	Conflicting classifications of pathogenicity	VUS/Conflicting
Gln575Pro	VUS	Uncertain significance	VUS/Conflicting
Glu576Asp	VUS	Uncertain significance	VUS/Conflicting
Glu576Gly	VUS	Conflicting classifications of pathogenicity	VUS/Conflicting
Ser578Cys	VUS	Uncertain significance	VUS/Conflicting
Ala579Ser	VUS	Uncertain significance	VUS/Conflicting
Val580Met	VUS - favor benign	Uncertain significance	(Likely) benign
Ile581Asn	VUS	Uncertain significance	VUS/Conflicting
Ile581Val	VUS	Conflicting classifications of pathogenicity	VUS/Conflicting
Asn582Ile	VUS	Uncertain significance	VUS/Conflicting
Asn582Ser	VUS	Uncertain significance	VUS/Conflicting
Gly583Asp	VUS	Conflicting classifications of pathogenicity	VUS/Conflicting
Gly583Ser	VUS	Uncertain significance	VUS/Conflicting
Leu586Ser	VUS	Uncertain significance	VUS/Conflicting
Arg589Gln	VUS - favor benign	Conflicting classifications of pathogenicity	(Likely) benign
Arg589Leu	VUS	Uncertain significance	VUS/Conflicting
Arg589Trp	VUS	Conflicting classifications of pathogenicity	VUS/Conflicting
Met590Arg	VUS	Uncertain significance	VUS/Conflicting
Met590Lys	VUS	Uncertain significance	VUS/Conflicting
Lys592Arg	VUS	Uncertain significance	VUS/Conflicting
Arg593Ser	VUS	Uncertain significance	VUS/Conflicting
Lys595Arg	VUS	Conflicting classifications of pathogenicity	VUS/Conflicting
Glu596Ala	VUS	Uncertain significance	VUS/Conflicting
Gln598His	VUS	Likely benign	(Likely) benign
Gln598Pro	VUS - favor pathogenic	Likely pathogenic	(Likely) pathogenic
His614Tyr	VUS	Uncertain significance	VUS/Conflicting
Arg617Lys	VUS	Uncertain significance	VUS/Conflicting
Arg617Ser	VUS	Uncertain significance	VUS/Conflicting
Glu618Asp	VUS	Uncertain significance	VUS/Conflicting
Arg619Ser	VUS	Uncertain significance	VUS/Conflicting
Arg619Trp	VUS	Uncertain significance	VUS/Conflicting
Asp620Asn	VUS	Uncertain significance	VUS/Conflicting
Met621Val	VUS	Uncertain significance	VUS/Conflicting
Phe622Leu	VUS	Uncertain significance	VUS/Conflicting
Arg623Gln	VUS	Conflicting classifications of pathogenicity	VUS/Conflicting
Arg623Trp	VUS	Conflicting classifications of pathogenicity	VUS/Conflicting
Arg627Gly	VUS	Uncertain significance	VUS/Conflicting
Arg627Lys	VUS	Uncertain significance	VUS/Conflicting
Tyr628Cys	VUS	Uncertain significance	VUS/Conflicting
Gly629Asp	VUS	Uncertain significance	VUS/Conflicting
Gly629Val	VUS	Uncertain significance	VUS/Conflicting
Arg632Gly	VUS	Uncertain significance	VUS/Conflicting
Arg632Ser	VUS	Uncertain significance	VUS/Conflicting
Pro633Leu	Likely pathogenic	Uncertain significance	(Likely) pathogenic
Arg634Gln	Likely pathogenic	Pathogenic/Likely pathogenic	(Likely) pathogenic
Arg634Gly	Likely pathogenic	Uncertain significance	(Likely) pathogenic
Arg634Leu	Likely pathogenic	Likely pathogenic	(Likely) pathogenic
Arg634Pro	Likely pathogenic	Uncertain significance	(Likely) pathogenic
Arg634Trp	Likely pathogenic	Pathogenic	(Likely) pathogenic
Ser635Ala	VUS - favor pathogenic	NA	(Likely) pathogenic
Ser635Cys	VUS - favor pathogenic	Likely pathogenic	(Likely) pathogenic
Ser635Phe	VUS - favor pathogenic	Uncertain significance	(Likely) pathogenic
Ser635Pro	VUS - favor pathogenic	Uncertain significance	(Likely) pathogenic
Ser635Tyr	VUS - favor pathogenic	Conflicting classifications of pathogenicity	(Likely) pathogenic
Arg636Cys	Likely pathogenic	Pathogenic	(Likely) pathogenic
Arg636His	Likely pathogenic	Pathogenic/Likely pathogenic	(Likely) pathogenic
Arg636Leu	Likely pathogenic	Pathogenic/Likely pathogenic	(Likely) pathogenic
Arg636Ser	Likely pathogenic	Pathogenic/Likely pathogenic	(Likely) pathogenic
Ser637Arg	Likely pathogenic	Uncertain significance	(Likely) pathogenic
Ser637Asn	Likely pathogenic	Conflicting classifications of pathogenicity	(Likely) pathogenic
Ser637Gly	Likely pathogenic	Conflicting classifications of pathogenicity	(Likely) pathogenic
Pro638Ala	Likely pathogenic	Uncertain significance	(Likely) pathogenic
Pro638Arg	Likely pathogenic	Conflicting classifications of pathogenicity	(Likely) pathogenic
Pro638Gln	Likely pathogenic	Conflicting classifications of pathogenicity	(Likely) pathogenic
Pro638Leu	Likely pathogenic	Pathogenic	(Likely) pathogenic
Pro638Ser	Likely pathogenic	Likely pathogenic	(Likely) pathogenic
Val639Met	VUS - favor benign	Uncertain significance	(Likely) benign
Ser640Arg	VUS	Uncertain significance	VUS/Conflicting
Arg641Gln	VUS - favor benign	Conflicting classifications of pathogenicity	(Likely) benign
Arg641Trp	VUS	Conflicting classifications of pathogenicity	VUS/Conflicting
Pro645Leu	VUS	Uncertain significance	VUS/Conflicting
Pro645Ser	VUS	Uncertain significance	VUS/Conflicting
Ser647Phe	VUS	Uncertain significance	VUS/Conflicting
His648Gln	VUS	Uncertain significance	VUS/Conflicting
His648Tyr	VUS	Uncertain significance	VUS/Conflicting
Thr649Asn	VUS	Uncertain significance	VUS/Conflicting
Thr649Ile	VUS	Uncertain significance	VUS/Conflicting
Pro650Leu	VUS	Uncertain significance	VUS/Conflicting
Pro650Ser	VUS	Uncertain significance	VUS/Conflicting
Thr653Ile	VUS - favor benign	Conflicting classifications of pathogenicity	(Likely) benign
Ser654Phe	VUS	Uncertain significance	VUS/Conflicting
Ser654Pro	VUS	Conflicting classifications of pathogenicity	VUS/Conflicting
Ser657Cys	VUS	Uncertain significance	VUS/Conflicting
Ser657Thr	VUS	Uncertain significance	VUS/Conflicting
Ser658Cys	VUS	Conflicting classifications of pathogenicity	VUS/Conflicting
Ser658Pro	VUS	Uncertain significance	VUS/Conflicting
His659Tyr	VUS	Uncertain significance	VUS/Conflicting
Ser660Arg	VUS	Uncertain significance	VUS/Conflicting
Pro661Arg	VUS	Uncertain significance	VUS/Conflicting
Pro662Ala	VUS - favor benign	Uncertain significance	(Likely) benign
Pro662Leu	VUS - favor benign	Likely benign	(Likely) benign
Gly663Asp	VUS	Conflicting classifications of pathogenicity	VUS/Conflicting
Pro664Ser	VUS	Uncertain significance	VUS/Conflicting
Ser665Cys	VUS	Conflicting classifications of pathogenicity	VUS/Conflicting
Ser665Phe	VUS	Uncertain significance	VUS/Conflicting
Arg666Gln	VUS	Conflicting classifications of pathogenicity	VUS/Conflicting
Arg666Pro	VUS	Uncertain significance	VUS/Conflicting
Arg666Trp	VUS - favor benign	Conflicting classifications of pathogenicity	(Likely) benign
Ala667Ser	VUS - favor benign	Likely benign	(Likely) benign
Ala667Thr	VUS	Uncertain significance	VUS/Conflicting
Asp668Asn	VUS	Conflicting classifications of pathogenicity	VUS/Conflicting
Asp668Glu	VUS	Conflicting classifications of pathogenicity	VUS/Conflicting
Gly670Asp	VUS	Uncertain significance	VUS/Conflicting
Gly670Val	VUS	Uncertain significance	VUS/Conflicting
Asn671Asp	VUS	Conflicting classifications of pathogenicity	VUS/Conflicting
Gly672Ser	VUS - favor benign	Conflicting classifications of pathogenicity	(Likely) benign
Arg673Gln	VUS - favor benign	Conflicting classifications of pathogenicity	(Likely) benign
Arg673Gly	VUS	Uncertain significance	VUS/Conflicting
Arg673Trp	VUS	Conflicting classifications of pathogenicity	VUS/Conflicting
Asp840Asn	VUS - favor benign	Conflicting classifications of pathogenicity	(Likely) benign
Arg841Gly	VUS - favor benign	Uncertain significance	(Likely) benign
Glu843Gly	VUS	Uncertain significance	VUS/Conflicting
Met846Thr	VUS - favor benign	Uncertain significance	(Likely) benign
Met846Val	VUS - favor benign	Uncertain significance	(Likely) benign
Ala847Thr	VUS - favor benign	Uncertain significance	(Likely) benign
Ala847Val	VUS - favor benign	Uncertain significance	(Likely) benign
Asn849His	VUS	Uncertain significance	VUS/Conflicting
Asn849Lys	VUS - favor benign	Conflicting classifications of pathogenicity	(Likely) benign
Glu850Lys	VUS	Uncertain significance	VUS/Conflicting
Ala851Thr	Likely benign	Conflicting classifications of pathogenicity	(Likely) benign
Glu855Asp	VUS - favor benign	Uncertain significance	(Likely) benign
Glu855Lys	VUS - favor benign	Uncertain significance	(Likely) benign
Glu855Val	VUS	Uncertain significance	VUS/Conflicting
Gln856Glu	VUS - favor benign	Uncertain significance	(Likely) benign
Gln856Pro	VUS - favor benign	Conflicting classifications of pathogenicity	(Likely) benign
Gly858Ser	VUS - favor benign	Conflicting classifications of pathogenicity	(Likely) benign
Met859Ile	VUS - favor benign	Uncertain significance	(Likely) benign
Met859Val	VUS	Uncertain significance	VUS/Conflicting
Glu860Gly	VUS	Conflicting classifications of pathogenicity	VUS/Conflicting
Pro863Arg	VUS	Uncertain significance	VUS/Conflicting
Pro863Ser	VUS - favor benign	Uncertain significance	(Likely) benign
Gln864Arg	VUS - favor benign	Uncertain significance	(Likely) benign
Gln864Pro	VUS	Benign	(Likely) benign
Gly867Ser	VUS - favor benign	Uncertain significance	(Likely) benign
Arg868Ile	VUS - favor benign	Uncertain significance	(Likely) benign
Ser876Tyr	VUS - favor benign	Uncertain significance	(Likely) benign
Pro878Leu	VUS - favor benign	Conflicting classifications of pathogenicity	(Likely) benign
Pro878Ser	VUS - favor benign	Uncertain significance	(Likely) benign
Pro878Thr	VUS - favor benign	Likely benign	(Likely) benign
Thr881Ile	VUS - favor benign	Uncertain significance	(Likely) benign
Glu886Gly	VUS - favor benign	Uncertain significance	(Likely) benign
Asp888Asn	Likely benign	Conflicting classifications of pathogenicity	(Likely) benign
Ser891Asn	VUS	Uncertain significance	VUS/Conflicting
Glu892Asp	VUS - favor benign	Uncertain significance	(Likely) benign
Glu892Val	VUS	Uncertain significance	VUS/Conflicting
Ser893Arg	VUS	Likely benign	(Likely) benign
Ser893Asn	VUS	Uncertain significance	VUS/Conflicting
Glu896Asp	VUS	Uncertain significance	VUS/Conflicting
Glu896Gln	VUS	Uncertain significance	VUS/Conflicting
Gly897Arg	VUS	Uncertain significance	VUS/Conflicting
Glu898Asp	VUS - favor benign	Uncertain significance	(Likely) benign
Glu898Gln	VUS	Uncertain significance	VUS/Conflicting
Glu898Gly	VUS	Uncertain significance	VUS/Conflicting
Pro902Thr	VUS	Conflicting classifications of pathogenicity	VUS/Conflicting
Met905Arg	VUS - favor pathogenic	Uncertain significance	(Likely) pathogenic
Met905Ile	VUS - favor pathogenic	Uncertain significance	(Likely) pathogenic
Met905Lys	Likely pathogenic	Conflicting classifications of pathogenicity	(Likely) pathogenic
Glu906Lys	VUS	Uncertain significance	VUS/Conflicting
Glu907Ala	VUS	Uncertain significance	VUS/Conflicting
Glu907Asp	VUS	Uncertain significance	VUS/Conflicting
Glu907Lys	VUS	Uncertain significance	VUS/Conflicting
Glu907Val	VUS	Uncertain significance	VUS/Conflicting
Leu908Pro	VUS	Uncertain significance	VUS/Conflicting
Val909Glu	VUS	Uncertain significance	VUS/Conflicting
Thr910Pro	VUS	Uncertain significance	VUS/Conflicting
Val911Ala	VUS	Uncertain significance	VUS/Conflicting
Val911Gly	VUS	Uncertain significance	VUS/Conflicting
Val911Leu	VUS	Uncertain significance	VUS/Conflicting
Val911Met	VUS	Uncertain significance	VUS/Conflicting
Asp912Glu	VUS	Uncertain significance	VUS/Conflicting
Glu913Lys	Likely pathogenic	Pathogenic/Likely pathogenic	(Likely) pathogenic
Glu913Val	VUS - favor pathogenic	Likely pathogenic	(Likely) pathogenic
Val914Ala	VUS - favor pathogenic	Uncertain significance	(Likely) pathogenic
Val914Asp	VUS	Uncertain significance	VUS/Conflicting
Val914Leu	VUS	Uncertain significance	VUS/Conflicting
Val914Phe	VUS	Uncertain significance	VUS/Conflicting
Glu916Lys	VUS	Conflicting classifications of pathogenicity	VUS/Conflicting
Glu917Gln	VUS	Uncertain significance	VUS/Conflicting
Glu917Lys	VUS	Uncertain significance	VUS/Conflicting
Glu918Asp	VUS - favor benign	Uncertain significance	(Likely) benign
Glu918Lys	VUS	Uncertain significance	VUS/Conflicting
Phe920Cys	VUS	Uncertain significance	VUS/Conflicting
Phe920Val	VUS	Uncertain significance	VUS/Conflicting
Ile921Phe	VUS	Uncertain significance	VUS/Conflicting
Ile921Val	VUS	Conflicting classifications of pathogenicity	VUS/Conflicting
Val922Leu	VUS	Uncertain significance	VUS/Conflicting
Val922Met	VUS	Conflicting classifications of pathogenicity	VUS/Conflicting
Ile935Val	VUS - favor benign	Conflicting classifications of pathogenicity	(Likely) benign
Asp936Gly	VUS - favor benign	Uncertain significance	(Likely) benign
Asp936Tyr	VUS - favor benign	Uncertain significance	(Likely) benign
Asp939Asn	VUS	Uncertain significance	VUS/Conflicting
Asp939Glu	VUS - favor benign	Likely benign	(Likely) benign
Asp939Gly	VUS	Uncertain significance	VUS/Conflicting
Lys940Arg	VUS - favor benign	Uncertain significance	(Likely) benign
Thr945Ser	VUS	Uncertain significance	VUS/Conflicting
