## Supplemental Table 8 for "Multimodal phenotyping defines variant-to-function maps for RBM20 in dilated cardiomyopathy"

### Sheet: Primers
ID	Sequence 5` -> 3`	Application
KF038	CTCTTTCCCTACACGACGCTCTTCCGATCTGAATTGCAGCTCAAGAAACCCG	RBM20_RS_fwd_1
LM143	CTCTTTCCCTACACGACGCTCTTCCGATCTAGAATTGCAGCTCAAGAAACCCG	RBM20_RS_fwd_2
LM144	CTCTTTCCCTACACGACGCTCTTCCGATCTCGGAATTGCAGCTCAAGAAACCCG	RBM20_RS_fwd_3
LM145	CTCTTTCCCTACACGACGCTCTTCCGATCTGACGAATTGCAGCTCAAGAAACCCG	RBM20_RS_fwd_4
KF039	CTGGAGTTCAGACGTGTGCTCTTCCGATCTCTTCCTCCCTCCTGGCATAGG	RBM20_RS_rev_1
LM146	CTGGAGTTCAGACGTGTGCTCTTCCGATCTGCTTCCTCCCTCCTGGCATAGG	RBM20_RS_rev_2
LM147	CTGGAGTTCAGACGTGTGCTCTTCCGATCTACCTTCCTCCCTCCTGGCATAGG	RBM20_RS_rev_3
LM148	CTGGAGTTCAGACGTGTGCTCTTCCGATCTCTGCTTCCTCCCTCCTGGCATAGG	RBM20_RS_rev_4
KF116	CTCTTTCCCTACACGACGCTCTTCCGATCTcacagcggaaaggggct	RBM20_RRM_fwd_1
LM168	CTCTTTCCCTACACGACGCTCTTCCGATCTCcacagcggaaaggggct	RBM20_RRM_fwd_2
LM169	CTCTTTCCCTACACGACGCTCTTCCGATCTAGcacagcggaaaggggct	RBM20_RRM_fwd_3
LM170	CTCTTTCCCTACACGACGCTCTTCCGATCTTGAcacagcggaaaggggct	RBM20_RRM_fwd_4
KF117	CTGGAGTTCAGACGTGTGCTCTTCCGATCTgccttcccgggtttcttgag	RBM20_RRM_rev_1
LM171	CTGGAGTTCAGACGTGTGCTCTTCCGATCTTgccttcccgggtttcttgag	RBM20_RRM_rev_2
LM172	CTGGAGTTCAGACGTGTGCTCTTCCGATCTAAgccttcccgggtttcttgag	RBM20_RRM_rev_3
LM173	CTGGAGTTCAGACGTGTGCTCTTCCGATCTGCTgccttcccgggtttcttgag	RBM20_RRM_rev_4
KF118	CTCTTTCCCTACACGACGCTCTTCCGATCTgaactgatagagaccaagaaggagct	RBM20_E_fwd_1
LM174	CTCTTTCCCTACACGACGCTCTTCCGATCTTgaactgatagagaccaagaaggagct	RBM20_E_fwd_2
LM175	CTCTTTCCCTACACGACGCTCTTCCGATCTCAgaactgatagagaccaagaaggagct	RBM20_E_fwd_3
LM176	CTCTTTCCCTACACGACGCTCTTCCGATCTGGTgaactgatagagaccaagaaggagct	RBM20_E_fwd_4
KF119	CTGGAGTTCAGACGTGTGCTCTTCCGATCTggtggttgtcacacacagaca	RBM20_E_rev_1
LM177	CTGGAGTTCAGACGTGTGCTCTTCCGATCTCggtggttgtcacacacagaca	RBM20_E_rev_2
LM178	CTGGAGTTCAGACGTGTGCTCTTCCGATCTATggtggttgtcacacacagaca	RBM20_E_rev_3
LM179	CTGGAGTTCAGACGTGTGCTCTTCCGATCTCTTggtggttgtcacacacagaca	RBM20_E_rev_4
LM161	CTCGCCCTTGCTCAC	Ttn reporter PCR
LM162	CAGATCTGCAGGCAGTG	Ttn reporter PCR
LM163	GCTGTACAAGtagcgggTTCTGGCGTGAAACAGAC	Site directed mutagenesis Ttn reporter
LM164	TCGTCCATGCCGAGAG	Site directed mutagenesis Ttn reporter
KF069	atctacCGTCTCAgtggCTGCCATCATCCAGGAC	GG_RS-library_fwd
KF070	tacactCGTCTCTagggagagtgctcccaggagtc	GG_RS-library_rev
KF082	atctacCGTCTCAcacagcggaaaggggct	GG_RRM-library_fwd
KF083	tacactCGTCTCTgccttcccgggtttcttgag	GG_RRM-library_rev
KF085	atctacCGTCTCAgaactgatagagaccaagaaggagct	GG_Erich-library_fwd
KF086	tacactCGTCTCTggtggttgtcacacacagaca	GG_Erich-library_rev

### Sheet: gBlocks
gBlock1 (RS-rich domain)	TGCTATCTGTGCGGCCCCTGCAGGCTCATGAGCTGAACGACTTTCACGGTGTGGCCCCCCTCCACTTGCCGCATATCTGTAGCATCTGTGACAAGAAGGTGTTTGATTTGAAGGACTGGGAGCTGCATGTGAAAGGCAAACTCCATGCACAAAAGTGCCTGGTCTTCTCTGAAAATGCTGGCATCCGGTGTATACTTGGTTCGGCAGAGGGAACATTGTGTGCTTCTCCCAACAGCACAGCTGTTTATAACCCTGCTGGGAATGAAGATTATGCCTCAAATCTTGGAACATCATACGTGCCCATTCCAGCAAGGTCATTCACTCAGTCAAGCCCCACATTTCCTTTGGCTTCTGTGGGGACAACTTTTGCACAGCGGAAAGGGGCTGGCCGTGTGGTGC…
gBlock2 (RRM domain)	tgctatctgtgcggcccctgcaggctcatgagctgaacgactttcacggtgtggcccccctccacttgccgcatatctgtagcatctgtgacaagaaggtgtttgatttgaaggactgggagctgcatgtgaaaggCaaActCcaTgcAcaAaaGtgcctggtcttctctgaaaatgctggcatccggtgtatacttggttcggcagagggaacattgtgtgcttctcccaacagcacagctgtttataaccctgctgggaatgaagattatgcctcaaatcttggaacatcatacgtgcccattccagcaaggtcattcactcagtcaagccccacatttcctttggcttctgtggggacaacttttgcacaAGAGACGTGTCAATGACGTCTCAAgg…
gBlock3 (E-rich domain)	atgacaagagggacaggatggacccctgggcacatgatcgcaaacaccacccccggcaactggacaaggctgagttggacgagcgaccagaaggagggaggccccaccgggagaagtacccgagatctgggtctcccaacctgccccactctgtgtccagctacaaaagccgtgaagacggctactaccggaaagagcccaaagccaagtcggacaagtatctgaagcagcagcaggatgcccccgggaggtccaggaggaaagacgaggccaggctgcgggaaagcagacacccccatccggatgactcaggcaaggaagatgggctggggccaaaggtcactagggcccctgagggcgccaaggccaagcagaatgagaaaaataaaaccaagagaa…
